# Coordinated immune, chloroplast and chemical defences underpin multilayered resistance to barley yellow dwarf virus and its aphid vector associated with the *Hordeum bulbosum*-derived Ryd4 introgression in barley

**DOI:** 10.64898/2026.07.28.741184

**Authors:** Amma L. Simon, Dasuni P. Jayaweera, Ilma A Qonaah, Daniel Verburg, Faith Clarke, Dong-Hyun Kim, Benjamin Urquhart, James P.E. Melichar, Tom C. Giles, Toby J.A. Bruce, Rumiana V. Ray

## Abstract

Barley yellow dwarf virus (BYDV), transmitted by the bird cherry-oat aphid (*Rhopalosiphum padi* L.), is among the most damaging viral diseases of barley, but the mechanisms underlying resistance to both the virus and its vector remain poorly understood. Here, we investigated resistance associated with the *Hordeum bulbosum*-derived Ryd4 introgression in the barley hybrid SY Kestrel by integrating behavioural, electrophysiological, physiological and multi-omics analyses with functional validation of defence metabolites.

SY Kestrel exhibited constitutive volatile-mediated antixenosis together with strong post-settlement antibiosis characterised by impaired phloem feeding, reduced aphid fitness and suppression of BYDV gene expression 10 days after transmission. Integrated transcriptomic, metabolomic and small RNA analyses revealed coordinated immune activation, chloroplast remodelling and defence metabolism associated with the resistance introgression. Candidate immune regulators were identified both within the refined Ryd4 interval and the surrounding introgressed region. Maintenance of photosystem II function was accompanied by reprogramming of α-linolenic acid-derived oxylipin metabolism, while phenylpropanoid and branched-chain amino acid/lysine pathways generated metabolites that directly reduced aphid survival.

We demonstrate that the Ryd4 introgression coordinates constitutive vector deterrence with host defence reprogramming to restrict aphid colonisation and suppress BYDV establishment. These results provide a mechanistic framework for improving durable resistance to aphid-transmitted viruses in cereals.
