## Supplementary material for "Coordinated immune, chloroplast and chemical defences underpin multilayered resistance to barley yellow dwarf virus and its aphid vector associated with the *Hordeum bulbosum*-derived Ryd4 introgression in barley": Tables S6-S9

### Sheet: Table S6
Table S6. Relative abundances and statistical analyses of volatile organic compounds (VOCs) identified in barley volatile blends with SY Kestrel against Tektoo comparison. Identities confirmed to have match factor of ≥70 based on spectral analysis using NIST library were co-injected with authentic standards (50 ng µl-1). Compounds were confirmed and quantified using GC-MS and Agilent MassHunter Q…
Compound	Formula	Abundances												Compound	Formula	Analysis (Tektoo v SY Kestrel)
		2dpi						7dpi								2dpi						7dpi
		NA		-BYDV		+BYDV		NA		-BYDV		+BYDV				NA		-BYDV		+BYDV		NA		-BYDV		+BYDV
		Tektoo	SY Kestrel	Tektoo	SY Kestrel	Tektoo	SY Kestrel	Tektoo	SY Kestrel	Tektoo	SY Kestrel	Tektoo	SY Kestrel			VIP	P value	VIP	P value	VIP	P value	VIP	P value	VIP	P value	VIP	P value
1-iodododecane	C12H25I	-	5.4	-	14	-	7.4	23.8	-	55.5	17.6	4.1	-	1-iodododecane	C12H25I	1.45	N.S	N.S	N.S	2.66	N.S	N.S	N.S	2.45	0.042	N.S	N.S
Eicosane	C20H42	15.3	-	-	-	0.3	-	1	-	-	-	0.8	-	Eicosane	C20H42	1.37	<0.001	N.S	N.S	2.39	N.S	1.18	0.003	N.S	N.S	1.4	0.006
Heneicosane	C21H44	-	-	-	-	-	-	0.4	-	0.1	-	0.2	-	Heneicosane	C21H44	N.S	N.S	N.S	N.S	N.S	N.S	1.18	0.027	1.91	N.S	1.4	<0.001
Linalool	C10H18O	N.C	-	-	-	-	-	-	-	-	-	-	-	Linalool	C10H18O	1.86	0.032	N.S	N.S	N.S	N.S	N.S	N.S	N.S	N.S	N.S	N.S
1,2,3-trimethyl-benzene	C9H12	N.C	N.C	-	0.6	-	0.4	-	-	-	N.C	-	0.0002	1,2,3-trimethyl-benzene	C9H12	N.S	N.S	1.64	N.S	2.4	N.S	N.S	N.S	2.16	<0.001	1.26	N.S
3,3-dimethyl-hexane	C8H18	-	-	-	-	-	-	-	-	-	-	-	-	3,3-dimethyl-hexane	C8H18	N.S	N.S	N.S	N.S	N.S	N.S	N.S	N.S	N.S	N.S	N.S	N.S
Tetradecane	C14H30	N.C	N.C	-	N.C	N.C	N.C	N.C	N.C	-	N.C	-	N.C	Tetradecane	C14H30	N.S	N.S	2.17	N.S	2.15	N.S	N.S	N.S	1.91	N.S	1.11	N.S

### Sheet: Table S7
Table S7. Relative abundances and statistical analyses of volatile organic compounds (VOCs) identified in barley volatile blends with -BYDV against +BYDV comparison. Identities confirmed to have match factor of ≥70 based on spectral analysis using NIST library were co-injected with authentic standards (50 ng µl-1). Compounds were confirmed and quantified using GC-MS and Agilent MassHunter Quantit…
Compound	Formula	Abundances								Analysis (-BYDV v +BYDV)
		2dpi				7dpi				2dpi				7dpi
		Tektoo		SY Kestrel		Tektoo		SY Kestrel		Tektoo		SY Kestrel		Tektoo		SY Kestrel
		-BYDV	+BYDV	-BYDV	+BYDV	-BYDV	+BYDV	-BYDV	+BYDV	VIP	P value	VIP	P value	VIP	P value	VIP	P value
1-iodododecane	C12H25I	-	-	14	7.4	55.5	4.1	17.6	-	N.S	N.S	1.88	0.027	1.45	0.001	2.36	0.035
2,4-Dimethyldodecane	C14H30	-	-	N.C	-	N.C	N.C	-	-	N.S	N.S	3.18	0.023	1.3	0.031	N.S	N.S
Nonane, 4,5-dimethyl-	C11H24	-	-	N.C	-	-	N.C	-	-	N.S	N.S	3.2	0.021	1.44	<0.001	N.S	N.S
Heneicosane	C21H44	-	-	-	-	0.1	0.2	-	-	N.S	N.S	N.S	N.S	1.23	0.043	N.S	N.S

### Sheet: Table S8
Table S8. Variable Importance of the Projection (VIP) scores from Orthogonal partial least squared discrimination analysis (OPLS-DA) and adjusted P-value of candidate metabolites in comparisons between barley (Hordeum vulgare) SY Kestrel and Tektoo metabolomics, under No aphid, non-viruliferous Rhopalosiphum padi infestation (-BYDV) and viruliferous R. padi infestation (+BYDV) at 5 and 10days pos…
Compound	Formula	Theoretical m/z	Experimental m/z	RT	5dpi						10dpi
					No Aphid		-BYDV		+BYDV		No Aphid		-BYDV		+BYDV
					P value	VIP	P value	VIP	P value	VIP	P value	VIP	P value	VIP	P value	VIP
(10S)-Juvenile hormone III diol phosphate	C16 H29 O7 P	364.165	365.172	3.855	-	-	-	-	-	-	0.004	1.22	-	-	-	-
1,2-Benzoquinone	C6 H4 O2	108.021	109.028	10.047	-	-	0.005	1.25	-	-	-	-	-	-	-	-
10-Nitro-9Z,12Z-octadecadienoic acid	C18 H31 N O4	325.225	326.232	3.67	0.014	1.29	-	-	-	-	0.004	1.48	-	-	-	-
12-Oxo phytodienoic acid	C18 H28 O3	292.203	293.211	3.68	-	-	-	-	-	-	0.01	2.37	-	-	-	-
13(S)-HpOTrE	C18 H30 O4	310.214	309.207	3.719	0.001	1.95	-	-	-	-	-	-	-	-	-	-
1-Piperideine	C5 H9 N	83.0735	84.0808	13.328	-	-	-	-	-	-	0.041	1.29	-	-	-	-
3-O-feruloyl-D-quinic acid	C17 H20 O9	368.11	367.103	6.648	<0.001	2.99	-	-	0.016	2.73	-	-	<0.001	3.65	-	-
4-Guanidinobutyric acid	C5 H11 N3 O2	145.087	146.094	13.118	0.004	3.84	-	-	-	-	-	-	-	-	-	-
5-Methylcytosine	C5 H7 N3 O	125.059	126.066	11.023	0.001	1.13	-	-	-	-	-	-	-	-	-	-
AAD	C6 H11 N O4	161.069	162.076	12.124	-	-	-	-	-	-	-	-	0.009	1.31	-	-
D-Raffinose	C18 H32 O16	521.196	522.203	13.392	-	-	-	-	-	-	0.009	4.71	<0.001	4.46	-	-
Gly-Leu	C13 H10 N2 O	188.116	189.123	12.694	0.008	1.36	-	-	-	-	-	-	-	-	-	-
Isobutyric acid	C4 H8 O2	88.0515	87.0443	4.986	-	-	-	-	-	-	<0.001	1.04	<0.001	1.24	<0.001	1.9
L-(−)-Asparagine	C4 H8 N2 O3	132.053	133.061	12.853	-	-	-	-	-	-	-	-	-	-	<0.001	1.61
L-(-)-Serine	C3 H7 N O3	105.043	106.05	13.238	-	-	-	-	-	-	-	-	<0.001	2.64	-	-
Maltotriose	C18 H32 O16	504.169	503.161	13.391	-	-	-	-	-	-	0.009	3.23	<0.001	3.15	-	-
Meglutol	C6 H10 O5	162.053	163.06	10.046	<0.001	1.38	<0.001	1.99	-	-	-	-	-	-	-	-
N-acetyl-L-2-aminoadipic acid	C8 H13 N O5	203.079	204.087	10.039	-	-	<0.001	1.32	-	-	-	-	-	-	-	-
Protoanemonin	C5 H4 O2	96.0212	97.0284	10.044	0.004	1.46	<0.001	2.2	-	-	0.005	1.17	-	-	-	-
Pyrogallol	C6 H6 O3	126.032	127.039	10.045	-	-	<0.001	1.9	-	-	0.001	1.09	-	-	-	-
Thymine	C5 H6 N2 O2	126.043	127.05	10.2	-	-	0.001	1.26	-	-	-	-	-	-	-	-
saccharopine	C11 H20 N2 O6	276.132	277.139	7.027	-	-	-	-	-	-	-	-	0.015	1.59	-	-
vomifoliol	C13 H20 O3	224.141	225.148	3.839	0.012	1.8	-	-	-	-	<0.001	1.7	-	-	-	-

### Sheet: Table S9
Table S9. Candidate genes within and flanking the refined Ryd4 introgression identified by transcriptomic and Multi-Omics Factor Analysis (MOFA), and validated by quantitative PCR.
Gene ID	Gene name	Annotation	Chromosome position (Morex V3)	Relative to Ryd4 interval	SY Kestrel v Tektoo -BYDV 5dpi			SY Kestrel v Tektoo +BYDV 5dpi			SY Kestrel v Tektoo -BYDV 10dpi			SY Kestrel v Tektoo +BYDV 10dpi			Supported by MOFA	Supported by supervised integration	Associated sRNAs
					Log2FC (qPCR)	log2FC (RNAseq)	FDR	Log2FC (qPCR)	log2FC (RNAseq)	FDR	Log2FC (qPCR)	log2FC (RNAseq)	FDR	Log2FC (qPCR)	log2FC (RNAseq)	FDR
LOC123440760	CAD	Cinnamyl-alcohol dehydrogenase	3H: 582046379- 582051564	Flanking	0.8075	9.43	< 0.001	2.46333	N.D	-	2.02417	10.08	< 0.001	3.03083	10.14	< 0.001	✓	✓	novel_miR_103, novel_miR_342
LOC123445365	WAK	CC-NLR disease resistance protein	3H: 584656446 –584662126	Flanking	2.83417	2.48	< 0.001	1.99083	N.D	-	1.915	3.65	< 0.001	3.82833	3.04	< 0.001	✓	✓	-
LOC123442131	PIK6-NP	Ankyrin-repeat protein	3H: 587895395 –587899910	Flanking	0.1725	N.D	-	5.79083	N.D	-	6.54667	6.04	< 0.001	5.44667	4.71	< 0.001	-	✓	-
LOC123445435	BAK1	Wall-associated kinase	3H: 592684885 –592686528	Flanking	1.0125	N.D	-	0.216667	0.36	N.S	1.61333	2.58	0.004	0.385833	1.8	< 0.001	-	✓	novel_miR_28, novel_miR_33, novel_miR_116
LOC123442154	CNL2	Brassinosteroid-associated receptor kinase	3H: 592714305 –592717724	Within	3.7675	N.D	-	2.275			3.70833	2.06	< 0.001	4.18917	2.67	< 0.001	✓	✓	-
LOC123445441	ANK	NLR-related protein	3H: 592731357 –592736001	Within	0.593333	-0.38	N.S	0.8725	-0.31	N.S	1.60167	-0.64	< 0.001	0.893333	-0.71	< 0.001	-	✓	-
LOC123440922	Annexin	Annexin family protein	3H: 594748444 –594749874	Flanking	1.26167	0.24	N.S	3.1825	0.56	0.003	1.18333	-0.01	N.S	3.78167	1.47	< 0.001	✓	✓	-
